# Simply cut out – Combining CRISPR/Cas9 RNPs and transiently selected telomere vectors for marker free-gene deletion in *Trichoderma atroviride*

**DOI:** 10.1101/2025.05.06.652419

**Authors:** Mario Gründlinger, Chiara Ellensohn, Leo Drechsel, Ulrike Schreiner, Siebe Pierson, Clara Baldin, Susanne Zeilinger

## Abstract

*Trichoderma atroviride* is a well-known mycoparasitic fungus widely used for the biological control of fungal plant pathogens. Expanding its genetic toolbox is essential to facilitate efficient genetic manipulation, including successive transformations and multiple or reusable selection markers for consecutive gene deletions. We applied CRISPR/Cas9 via ribonucleoprotein (RNP) complexes for gene editing in *T. atroviride* and successfully deleted three target genes, i.e., *pks4* (involved in spore pigment production), *pyr4* (pyrimidine biosynthesis), and *pex5* (receptor for peroxisomal matrix protein import). Although double-strand breaks induced by Cas9 can be repaired via homology-directed repair (HDR), using donor templates, the most effective gene deletions in our case were achieved via non-homologous end joining (NHEJ), by co-transforming a transiently stable telomere vector carrying the hygromycin-resistance gene (*hph*), which was rapidly lost under non-selective conditions. This strategy promoted NHEJ repair and resulted in the efficient deletion of open reading frames between two Cas9 target sites. Our results demonstrate that combining CRISPR/Cas9 RNP delivery with transient telomere vectors provides a fast and reliable method for marker-free gene deletion and vector recycling in *T. atroviride*, advancing the reverse genetic toolkit available for this important biocontrol fungus.
