## Supplementary Table S1 for "Simply cut out – Combining CRISPR/Cas9 RNPs and transiently selected telomere vectors for marker free-gene deletion in *Trichoderma atroviride*"

### Sheet: Sheet1
Table S1. List of strains used in this study
Species	Strain	Genotype	Reference
T.atroviride	P1 (ATCC 74058)	wt	[24]
T.atroviride	pyr4-	pyr4 disruption	This study
T.atroviride	pks4-	pks4 disruption	This study
T.atroviride	∆pex5	pyr4-; pex5::Ncpyr4	This study
T.atroviride	∆pex5	pex5 deletion	This study
N. crassa	(FGSC 2489)	wt A	[28]
