## Supplementary Table S2 for "Simply cut out – Combining CRISPR/Cas9 RNPs and transiently selected telomere vectors for marker free-gene deletion in *Trichoderma atroviride*"

### Sheet: Sheet1
Table S2. List of ologonucleotides used in this study, associated with respective useage and sequence
Oligonucleotide	Usage	Sequence (5' -> 3')
pyr4_1.1	PCR	ACGGTGTTTAGGGCTTCTCG
pyr4_2.1	PCR	CTTTGCGGGCGTGTAGAATG
pks4_2.3	PCR	CGACGCCGTAACAGTCTGAA
pks4_1.4	PCR	TTGAAGGGAGGGGTGCCTAT
pks4_2.4	PCR	GAGGGACCGTTGGATCTGTG
pks4_1.3	PCR	GGTCTGGAGAAGCTACCTGC
pTEL_cpc1-hygR_F1	PCR	CCGTCTCTGCAGAACCAGCG
pTEL_cpc1-hygR_R1	PCR	CTCCGGATCGGACGATTGCG
Nc_pyr4_fwd	PCR	CATACAGCCAAGATGTCGTTCTTCTTCCTCCCGCTCGTAC
Nc_pyr4_rev	PCR	TGCGTAAACACCCTCCTCAGGCCCGTGTGCCTTACAAATG
5'flank_pex5_fwd	PCR	CATGTTTTGGGGTTCTCG
5´flank_pex5_rev	PCR	AACGACATCTTGGCTGTATG
3'flank_pex5_fwd	PCR	CTGAGGAGGGTGTTTACG
3'flank_pex5_rev	PCR	CATCCGAGAAGAATGCGG
pex5_1.1	PCR	GATGCGGCGTCCTCAAAGGG
Nc_pyr4_1.3	PCR	CTTCTTCCTCCCGCTCGTAC
Nc_pyr4_2.3	PCR	GCCCGTGTGCCTTACAAATG
pex5_2.1	PCR	AGCCAACGCTCGAGCAAC
pJET 1.2 forward seq	sequencing	CGACTCACTATAGGGAGAGCGGC
pJET 1.2 reverse seq	sequencing	AAGAACATCGATTTTCCATGGCAG
pyr4_seq1	sequencing	TGACTCTCCTGTTCCGCT
crPyr4_5'	crRNA	CACACTACGACATGGTTTCTGGG
crPks4_5'	crRNA	CACTTGACCATTAGCAAGTCCGG
crPks4_3'	crRNA	AGTAAGACGGTTTTCTTTGTAGG
crPex5_5'	crRNA	ACAGCCAAGATGTCGTTTAT GGG
crPex5_3'	crRNA	GCACTTTGTACGATACCCTG AGG
